# Extended culture of 2D gastruloids to model human mesoderm development

**DOI:** 10.1101/2024.03.21.585753

**Authors:** Bohan Chen, Hina Khan, Zhiyuan Yu, LiAng Yao, Emily Freeburne, Kyoung Jo, Craig Johnson, Idse Heemskerk

## Abstract

Micropatterned human pluripotent stem cells (hPSCs) treated with BMP4 (2D gastruloids) are among the most widely used stem cell models for human gastrulation. Due to its simplicity and reproducibility, this system is ideal for high throughput quantitative studies of tissue patterning and has led to many insights into the mechanisms of mammalian gastrulation. However, 2D gastruloids have only been studied up to 48h. Here we extended this system to 96h. We discovered a phase of highly reproducible morphogenesis during which directed migration from the primitive streak-like region gives rise to a mesodermal layer beneath an epiblast-like layer. Multiple types of mesoderm arise with striking spatial organization including lateral mesoderm-like cells on the colony border and paraxial mesoderm-like further inside the colony. Single cell transcriptomics showed strong similarity of these cells to mesoderm in human and non-human primate embryos. However, our data suggest that the annotation of the reference human embryo may need to be revised. This illustrates that extended culture of 2D gastruloids provides a powerful model for human mesoderm differentiation and morphogenesis.

Graphical Abstract.
