## Supplemental Data 1 for "Extended culture of 2D gastruloids to model human mesoderm development"

### Sheet: allsamples
	AE-LC	APS-LC	AdvMe	DE	NasMe	PGC-LC	PPS-LC	pluripotent	stressed
0	IGFBP7	FGF4	HOXB8	SOX17	DLL3	PDPN	TACR1	SOX2	TAC1
1	TCIM	NODAL	CRB2	FOXA2	IRX3	NANOS3	WNT8A	USP44	ATF5
2	WNT6	FGF8	MYL4	CCKBR	FOXC1	VSTM2B	DTWD2	TERF1	DDIT3
3	EPAS1	CDA	RGS13	HNF1B	APLNR	PRDM1	KCTD6	VSNL1	INHBE
4	DLX5	HEBP2	TMEM88	CST1	LHX1	SOSTDC1	CHST2	PTPRZ1	GDF15
5	SLC8A1	GAL	HOXB6	BHLHE22	MESP1	PLBD1	SPATA16	SEPHS1	TRIB3
6	GABRP	ALDH3A2	HOXB5	MNX1	PLXNA2	TFAP2C	ABCG2	DPPA4	LAMP3
7	SPNS2	MIXL1	ADGRA2	GATM	MESP2	FAM20A	ID4	AASS	NIBAN1
8	ISL1	GDF3	HOXB4	FGF17	WNT5A	SOX17	PDHB	IGFBP2	HRK
9	ANXA3	NPM3	TRPV2	GJA4	BMP2	RAB15	GAL	GPR160	AKNA
10	IGFBP3	IFITM1	GLIPR2	ARHGAP24	HAS2	PRKAR2B	NIPA1	JARID2	CALCA
11	SMARCA2	KCNG1	RGS5	FAM184A	FAM89A	WNT2	CA12	CLU	BBC3
12	LMO1	GRM4	HOXB9	CLVS2	GATA6	IGF1	ADAMTS1	DPYSL3	CDKN1A
13	CLIC5	TRIM36	LRRC32	S100Z	TBX6	PLPP1	GNB4	NANOG	MUC19
14	PRSS23	PINK1	DOK4	PRDM1	ARL4D	SSUH2	SYT4	THY1	SQSTM1
15	CTSV	TBXT	NKX2-5	MOBP	PDGFRA	CACNA2D2	CRLF1	SFRP2	ZMAT3
16	ENPEP	GABRB2	FIBIN	NFATC1	LZTS1	COL23A1	PCDH10	CD24	PGPEP1
17	PPARG	EOMES	HAPLN1	VWF	FERMT2	LBH	ITGB8	NFE2L3	G0S2
18	PRSS12	GLIPR1L1	ACTC1	MGST2	ZIC3	ASRGL1	SLIT2	PLAAT3	TRIM22
19	TPM1	MT-ND4L	NID2	SHISA3	CNKSR3	LEFTY2	DIPK2A	GABRB3	FOXI3
20	AMOT	VAMP8	SLPI	PPFIBP2	HVCN1	NKX1-2	MEIS3	POLR3G	IFRD1
21	SEMA3D	B3GNT7	HOXB2	ARSE	COL5A1	WASL	FAM189A2	CD9	GRHL3
22	MYOF	CHMP4C	CALB2	SFRP1	PSKH2	GSTA2	AP3B2	PHC1	CLGN
23	AMER2	CNTNAP2	ODAM	CXCR4	COL13A1	NRK	TBXT	PODXL	STC2
24	TRIM55	COMMD7	SLC39A2	TPPP3	CDH11	PIFO	WNT3A	VCAN	FAS
25	HEY1	WNT3	HOXB3	SLC30A4	ITGA5	CAPN13	FLRT2	CNMD	SNHG32
26	LHFPL6	RAB38	GATA2	BRDT	FBN2	LRRC38	TUNAR	ZNF483	PNMA2
27	STOM	DCLK1	HAND1	HNF4A	LIPG	PDK4	CD200	JADE1	SMIM10L2A
28	ZFHX3	LRRN2	HOPX	EPSTI1	CNTFR	NTF3	CCPG1	JMJD1C	PABPC1L
29	FREM2	PCSK9	LUM	CDH8	BMP4	TMEM64	WNT5B	MAL2	ATAD3C
30	PALLD	NUDT15	HOXB7	NRCAM	FABP5	MKRN1	LRP4	PDGFA	EPS8L2
31	ATP2B1	TUBB2B	SVEP1	FAM124B	ECRG4	CRHBP	PPP2R2C	PCNX2	CLDN1
32	ADAMTS18	ATP5PD	PRDM6	RASSF10	RCSD1	GMPR	QPCT	VASH2	INPP5D
33	CAMK2N1	DNMT3B	ISM1	APOC1	SHISA6	SAT1	NLGN4X	UTF1	TM6SF1
34	TFAP2A	WARS	NCAM1	FBLN2	FSHR	PCSK1N	TPD52	MAD2L2	CEBPB
35	BOC	TOMM7	ACVRL1	SLC5A9	ZEB2	CD3D	ART5	SEMA6A	SHC2
36	MEIS1	CASP3	NTRK1	SLITRK2	GADD45A	INSYN2B	EPHX1	FAM162A	RGS16
37	KRT7	POU5F1	CCDC80	FRZB	RSPO3	CRYM	SPATS2L	VAT1L	ALDH1A3
38	TMEM54	UCHL1	PITX1	STMN2	KCNK17	IFI16	FAM169A	PCDH1	SESN2
39	IGFBP5	ABRACL	MYL7	PTGR1	SERPINE2	HPGD	IFITM3	PAWR	BDNF
40	AHNAK	SFRP2	PSTPIP2	S1PR3	SLC46A3	SLC4A8	SERPINE2	UCHL1	ANK1
41	VTCN1	GSTT2B	FOXF1	DUSP4	IRX5	GSTA3	ID1	KIF1A	SYNE3
42	LCP1	GAP43	HAND2	APOA2	COLEC12	FGF16	HPDL	PIM2	EEF2
43	GPRC5A	ADD2	GADD45G	PRSS2	CA2	BICD1	FAM110B	DNMT3B	UPP1
44	ARL4C	DSEL	SNAI2	COL19A1	GNPNAT1	GSTA4	ID3	TCF7L1	ASS1
45	TANC2	VANGL1	OAF	TNNC1	APOBEC3G	B3GNT2	CSMD1	USP9X	GPR87
46	ACKR3	ACADSB	NRP1	CYP26A1	LIX1	STOM	RNF19A	WSCD1	EEF1A2
47	UBE2J1	SP5	UGT2B11	COL4A1	ROR2	RASD1	MSGN1	CRABP1	LONRF2
48	CD99	IDH1	VIM	TRIM17	FZD2	PPM1N	AMIGO2	PDZD4	CADPS2
49	TGFBI	LDHB	PRTG	TMPRSS2	NRG2	SHISA3	CYP1B1	ITGA6	MAL2

### Sheet: 96h
	AE-LC	CS-LC	DE	LPM-LC	NasMe	PGC-LC	PM-LC	PS-LC	pluripotent
0	IGFBP7	HGF	FOXA2	MYL4	WNT5A	IGF1	FAM89A	ABCG2	SOX2
1	TGFBI	TBX4	CST1	RGS13	HVCN1	SOSTDC1	NPY	DTWD2	PTPRZ1
2	IGFBP3	HOXA13	SOX17	GLIPR2	MIXL1	VSTM2B	FOXC1	CHST2	GABRB3
3	GABRP	HOXB9	GATM	RGS5	NTS	PLBD1	IRX3	TACR1	NANOG
4	PRSS23	PITX1	FGF17	FGF19	MFAP4	LEFTY2	GYPE	GAL	SEPHS1
5	TCIM	HOXA11	GJA4	CRB2	TBX6	NANOS3	CCDC141	SPATA16	VSNL1
6	ANXA1	PMP22	FAM184A	HAPLN1	GNAI1	PDPN	PSKH2	SYT4	B3GNT7
7	EPAS1	HOXA10	CCKBR	HOXB4	PLXNA2	GSTA2	LHX1	CSMD1	CLU
8	KCNMA1	UGT2B11	MNX1	CALB2	RSPO3	FAM20A	DLL3	PPP2R2C	SFRP2
9	RASGRF2	PITX2	HNF1B	LUM	GATA6	TFAP2C	ZIC3	PDHB	GPR160
10	PRSS12	SLC39A2	CDH8	TRPV2	ITGA5	PCSK1N	TTN	ADAMTS1	USP44
11	IGFBP5	HAND2	ARSE	MAP1B	COL5A2	RAB15	MESP1	KCTD6	TERF1
12	LMO1	HOXD11	NFATC1	HOXB5	CNTFR	CRYM	SAMD3	NLGN4X	CD9
13	TRIM55	RPRM	NRCAM	SVEP1	MESP2	RASD1	APCDD1L	NIPA1	PDGFA
14	ADAMTS6	RSPO2	TMPRSS2	TMEM88	CD1D	PDK4	MESP2	FAM189A2	PLAAT3
15	PPARG	MLLT3	HNF4A	SLPI	CNKSR3	PRKAR2B	GYPB	FAM110B	PODXL
16	WNT9B	GADD45G	PPFIBP2	HOXB8	SHISAL2B	GSTA3	FZD2	WNT8A	UTF1
17	SPNS2	HOXA9	TPPP3	LRRC32	DLL3	WNT2	FSHR	ID4	NFE2L3
18	S100A6	CYB5A	SHISA3	GNG2	PTK2B	PPM1N	NRG1	EPHX1	SEMA6A
19	PTN	HOXD10	EPSTI1	ODAM	APLNR	INSYN2B	CRABP2	CRLF1	AASS
20	TPM1	CALD1	FBLN2	NKX2-5	MESP1	LAMA4	APLNR	CYP2S1	POU5F1
21	SLC8A1	ENTPD3	VWF	DOK4	LZTS1	ASRGL1	COL13A1	HPDL	PCDH1
22	ANXA3	ALCAM	SFRP1	ACTC1	DDX58	LBH	DACT1	DIPK2A	THY1
23	TINAGL1	ISM1	CXCR4	AFAP1L2	FERMT2	FGF16	CLGN	TPD52	CD24
24	GUCY1A1	HOXB6	PRDM1	ADGRA2	HEY2	LRRC38	ADAM12	FAM169A	PHC1
25	ITGB6	PTPRD	MGST2	NID2	SERPINB9	PRDM1	NRG2	CCPG1	DCLK1
26	NPR3	HOXB8	TNNC1	HOXB6	BMP2	GSTA1	HAS2	MEIS3	IGFBP2
27	DLX5	ADGRA2	CLTRN	FIBIN	EFHD2	SSUH2	SHISA6	TBC1D2	CRABP1
28	CSRP1	ACE	FAM124B	ADGRG6	BMP4	GMPR	LRRTM1	PCDH10	NMRK2
29	MYOF	DMRTA2	IGFBP6	GATA2	SALL1	ATP6V1C2	PDGFRA	WFDC2	DPPA4
30	PALLD	CDX4	COL19A1	PRTG	ADAMTS9	SOX17	CADM1	OLFML3	PAWR
31	ITGA2	UACA	S100Z	PSTPIP2	SERPINE2	WASL	PLXNA2	PRKD3	ADM
32	FHOD3	ACTC1	FN1	HOXB2	TBL1X	NRK	PALM	CD200	KIF1A
33	CTHRC1	ALDH1A2	SLITRK2	HOXB3	EOMES	PLPP1	IRX5	GPRIN3	CDH1
34	ENPEP	TNFAIP2	RASSF10	TFPI	ENPP1	C1orf115	KRT19	PGM1	MAD2L2
35	PRRT4	SMAD9	DUSP4	NTRK1	RAB31	SAT1	PKM	COLGALT2	MAL2
36	TRBC2	ATF3	FRZB	VIM	ADAMTS3	MKRN1	WDR86	RNF19A	WSCD1
37	TGM2	SNAI2	ITLN2	ACVRL1	FBN2	CACNA2D2	WNT4	TUNAR	VAT1L
38	TANC2	ITGB8	SLC30A4	TNFAIP3	ZNF521	CAPN13	DAAM1	CHST9	SLC22A23
39	MFAP5	FSBP	TRIM17	COBLL1	PCDH19	GABRA3	SLC46A3	C5AR1	CNMD
40	C5orf46	DOK4	ARHGAP24	EPHB2	CA2	CPXM2	MOK	ONECUT1	PMAIP1
41	TAGLN	PLOD2	SLC5A9	ACAT2	FABP5	SLC16A10	LGR5	WNT5B	JARID2
42	ARHGDIB	NID2	BHLHE22	HOPX	HDAC2	GPX2	ASS1	TMEM59L	ADD2
43	PDZK1	BAMBI	PTGR1	ANO1	IRX3	KLF4	ARL4D	OR52A1	ZSCAN10
44	S100A3	PRRX1	SYTL5	SERHL2	KCNK17	STOM	LGALS12	SERPINI1	KCNG3
45	SOX7	CRHBP	COL4A6	HTRA1	UROD	COL23A1	OLFM1	LRP4	PCNX2
46	COL3A1	COL1A1	APOA2	CCDC80	HAND1	CD3D	DLK1	GNB4	UCHL1
47	LCP1	RGS5	COL4A1	PRDM6	OVCH2	SGK1	BMP2	QPCT	L1TD1
48	TYMP	RESF1	APOE	HAND1	TNFRSF9	HPGD	CDH11	SLIT2	TM7SF3
49	CDKN2B	CALM2	NTN1	P2RY6	HAS2	ABCA4	FZD7	TBXT	MTA3
